# The GLP-1R Agonist Semaglutide Reduces Motivated Running and Alters Dopamine Dynamics in the Nucleus Accumbens

**DOI:** 10.1101/2025.10.08.681212

**Authors:** Ethan P. Foscue, Joseph R. Trinko, Jaysen Lara Jiménez, Edward Kong, Summer L. Thompson, Kiera Stankewich, Anouk M. Corstens, Mireille J. Serlie, Jane R. Taylor, Ralph J. DiLeone

## Abstract

Glucagon-like peptide-1 receptor (GLP-1R) agonists have recently emerged as powerful tools for the treatment of obesity through their ability to suppress food intake. However, their effects on non-ingestive motivated behaviors remain incompletely understood. Here, we show that the long-acting GLP-1R agonist semaglutide (SG) suppresses voluntary wheel running in both lean and diet-induced obese mice. Importantly, this suppression of activity was not caused by hypophagia and was accompanied by decreased motivation, with SG-treated mice displaying reduced effort for wheel access in a progressive ratio task. Real-time measurements of dopamine via fiber photometry revealed specific dopamine changes in the nucleus accumbens at both the beginning and end of running bouts, with SG-treated animals showing amplified dopamine dynamics at these key behavioral timepoints. Collectively, these data reveal important non-ingestive behavioral effects of GLP-1R agonism and suggest a role for dopamine circuits in mediating reductions of volitional activity following SG treatment.
