## Supplemental Table 1 for "The GLP-1R Agonist Semaglutide Reduces Motivated Running and Alters Dopamine Dynamics in the Nucleus Accumbens"

### Sheet: Chow BW - SG vs BL
contrast1	contrast2	estimate	SE	df	t.ratio	p.value
BL	Day1	0.083859	0.00687	49	12.199	<.0001
BL	Day2	0.08568	0.00687	49	12.464	<.0001
BL	Day3	0.059269	0.00687	49	8.622	<.0001
BL	Day4	0.044307	0.00687	49	6.446	<.0001
BL	Day5	0.028716	0.00687	49	4.177	0.0028
BL	Day6	0.023315	0.00687	49	3.392	0.0278
BL	Day7	0.029568	0.00687	49	4.301	0.0019
Day1	Day2	0.001822	0.00687	49	0.265	1
Day1	Day3	-0.02459	0.00687	49	-3.577	0.0167
Day1	Day4	-0.039551	0.00687	49	-5.754	<.0001
Day1	Day5	-0.055143	0.00687	49	-8.022	<.0001
Day1	Day6	-0.060544	0.00687	49	-8.808	<.0001
Day1	Day7	-0.054291	0.00687	49	-7.898	<.0001
Day2	Day3	-0.026411	0.00687	49	-3.842	0.0078
Day2	Day4	-0.041373	0.00687	49	-6.019	<.0001
Day2	Day5	-0.056965	0.00687	49	-8.287	<.0001
Day2	Day6	-0.062366	0.00687	49	-9.073	<.0001
Day2	Day7	-0.056113	0.00687	49	-8.163	<.0001
Day3	Day4	-0.014962	0.00687	49	-2.177	0.3833
Day3	Day5	-0.030554	0.00687	49	-4.445	0.0012
Day3	Day6	-0.035955	0.00687	49	-5.23	0.0001
Day3	Day7	-0.029701	0.00687	49	-4.321	0.0018
Day4	Day5	-0.015592	0.00687	49	-2.268	0.3314
Day4	Day6	-0.020993	0.00687	49	-3.054	0.0658
Day4	Day7	-0.01474	0.00687	49	-2.144	0.4024
Day5	Day6	-0.005401	0.00687	49	-0.786	0.9931
Day5	Day7	0.000852	0.00687	49	0.124	1
Day6	Day7	0.006253	0.00687	49	0.91	0.9837

### Sheet: Chow BW - SG vs Veh
level	contrast1	contrast2	estimate	SE	df	t.ratio	p.value
BL	Drug0	Drug1	-0.00752	0.00931	27.4	-0.808	0.426
1	Drug0	Drug1	0.06921	0.00931	27.4	7.438	<.0001
2	Drug0	Drug1	0.07986	0.00931	27.4	8.583	<.0001
3	Drug0	Drug1	0.05649	0.00931	27.4	6.071	<.0001
4	Drug0	Drug1	0.04323	0.00931	27.4	4.646	0.0001
5	Drug0	Drug1	0.03117	0.00931	27.4	3.35	0.0024
6	Drug0	Drug1	0.03283	0.00931	27.4	3.528	0.0015
7	Drug0	Drug1	0.03469	0.00931	27.4	3.728	0.0009

### Sheet: Chow Running - SG vs BL
contrast1	contrast2	estimate	SE	df	t.ratio	p.value
BL	Day1	24111.6	2010	49	12.025	<.0001
BL	Day2	14923.2	2010	49	7.443	<.0001
BL	Day3	16997.2	2010	49	8.477	<.0001
BL	Day4	17484.2	2010	49	8.72	<.0001
BL	Day5	15140.2	2010	49	7.551	<.0001
BL	Day6	15084.7	2010	49	7.523	<.0001
BL	Day7	15912.2	2010	49	7.936	<.0001
Day1	Day2	-9188.3	2010	49	-4.582	0.0008
Day1	Day3	-7114.3	2010	49	-3.548	0.0181
Day1	Day4	-6627.3	2010	49	-3.305	0.0349
Day1	Day5	-8971.3	2010	49	-4.474	0.0011
Day1	Day6	-9026.8	2010	49	-4.502	0.001
Day1	Day7	-8199.3	2010	49	-4.089	0.0037
Day2	Day3	2074	2010	49	1.034	0.9667
Day2	Day4	2561	2010	49	1.277	0.9029
Day2	Day5	217	2010	49	0.108	1
Day2	Day6	161.5	2010	49	0.081	1
Day2	Day7	989	2010	49	0.493	0.9996
Day3	Day4	487	2010	49	0.243	1
Day3	Day5	-1857	2010	49	-0.926	0.982
Day3	Day6	-1912.5	2010	49	-0.954	0.9787
Day3	Day7	-1085	2010	49	-0.541	0.9993
Day4	Day5	-2344	2010	49	-1.169	0.9369
Day4	Day6	-2399.5	2010	49	-1.197	0.9291
Day4	Day7	-1572	2010	49	-0.784	0.9932
Day5	Day6	-55.5	2010	49	-0.028	1
Day5	Day7	772	2010	49	0.385	0.9999
Day6	Day7	827.5	2010	49	0.413	0.9999

### Sheet: Chow Running - SG vs Veh
contrast1	contrast2	estimate	SE	df	t.ratio	p.value
Veh	SG	-352	3320	16.3	0.106	0.9169
Veh	SG	24780	3320	16.3	7.461	<.0001
Veh	SG	16539	3320	16.3	4.979	0.0001
Veh	SG	18416	3320	16.3	5.545	<.0001
Veh	SG	17512	3320	16.3	5.272	0.0001
Veh	SG	16804	3320	16.3	5.059	0.0001
Veh	SG	16379	3320	16.3	4.931	0.0001
Veh	SG	11576	3320	16.3	3.485	0.003

### Sheet: Chow Running - SG vs BL (PF)
contrast1	contrast2	estimate	SE	df	t.ratio	p.value
BL	Day1	23392	2120	96	11.04	<.0001
BL	Day2	12808	2120	96	6.045	<.0001
BL	Day3	15092	2120	96	7.122	<.0001
BL	Day4	15104	2120	96	7.128	<.0001
BL	Day5	14701	2120	96	6.938	<.0001
BL	Day6	14046	2200	96.3	6.377	<.0001
BL	Day7	15783	2200	96.3	7.166	<.0001
Day1	Day2	10584	2120	96	4.995	0.0001
Day1	Day3	8300	2120	96	3.917	0.004
Day1	Day4	8288	2120	96	3.911	0.0041
Day1	Day5	8691	2120	96	4.102	0.0021
Day1	Day6	9346	2200	96.3	4.243	0.0013
Day1	Day7	7609	2200	96.3	3.455	0.0179
Day2	Day3	2284	2120	96	1.078	0.96
Day2	Day4	2297	2120	96	1.084	0.9587
Day2	Day5	1893	2120	96	0.893	0.986
Day2	Day6	1238	2200	96.3	0.562	0.9992
Day2	Day7	2975	2200	96.3	1.351	0.8767
Day3	Day4	13	2120	96	0.006	1
Day3	Day5	391	2120	96	0.184	1
Day3	Day6	1046	2200	96.3	0.475	0.9997
Day3	Day7	691	2200	96.3	0.314	1
Day4	Day5	404	2120	96	0.19	1
Day4	Day6	1059	2200	96.3	0.481	0.9997
Day4	Day7	678	2200	96.3	0.308	1
Day5	Day6	655	2200	96.3	0.297	1
Day5	Day7	1082	2200	96.3	0.491	0.9997
Day6	Day7	1737	2290	96.7	0.76	0.9947

### Sheet: Chow Running - SG vs PF
level	contrast1	contrast2	estimate	SE	df	t.ratio	p.value
BL	PF	SG	345	2750	51.4	0.125	0.9007
1	PF	SG	26082	2750	51.4	9.474	<.0001
2	PF	SG	4959	2750	51.4	1.801	0.0775
3	PF	SG	6860	2750	51.4	2.492	0.016
4	PF	SG	6285	2750	51.4	2.283	0.0266
5	PF	SG	8659	2750	51.4	3.145	0.0028
6	PF	SG	816	2820	54.7	0.29	0.7732
7	PF	SG	6405	2820	54.7	2.273	0.027

### Sheet: Chow BW - SG vs BL (PF)
contrast1	contrast2	estimate	SE	df	t.ratio	p.value
BL	Day1	0.110813	0.00934	96	11.858	<.0001
BL	Day2	0.105601	0.00934	96	11.3	<.0001
BL	Day3	0.095222	0.00934	96	10.19	<.0001
BL	Day4	0.087036	0.00934	96	9.314	<.0001
BL	Day5	0.113713	0.00934	96	12.169	<.0001
BL	Day6	0.081349	0.00934	96	8.705	<.0001
BL	Day7	0.082944	0.00934	96	8.876	<.0001
Day1	Day2	0.005212	0.00934	96	0.558	0.9993
Day1	Day3	0.01559	0.00934	96	1.668	0.7073
Day1	Day4	0.023777	0.00934	96	2.544	0.1899
Day1	Day5	0.0029	0.00934	96	0.31	1
Day1	Day6	0.029464	0.00934	96	3.153	0.0431
Day1	Day7	0.027869	0.00934	96	2.982	0.0681
Day2	Day3	0.010378	0.00934	96	1.111	0.953
Day2	Day4	0.018564	0.00934	96	1.987	0.4962
Day2	Day5	0.008112	0.00934	96	0.868	0.9882
Day2	Day6	0.024252	0.00934	96	2.595	0.1705
Day2	Day7	0.022657	0.00934	96	2.425	0.2417
Day3	Day4	0.008186	0.00934	96	0.876	0.9875
Day3	Day5	0.01849	0.00934	96	1.979	0.5015
Day3	Day6	0.013874	0.00934	96	1.485	0.8137
Day3	Day7	0.012278	0.00934	96	1.314	0.8914
Day4	Day5	0.026676	0.00934	96	2.855	0.0939
Day4	Day6	0.005688	0.00934	96	0.609	0.9987
Day4	Day7	0.004092	0.00934	96	0.438	0.9999
Day5	Day6	0.032364	0.00934	96	3.463	0.0175
Day5	Day7	0.030769	0.00934	96	3.293	0.0291
Day6	Day7	0.001595	0.00934	96	0.171	1

### Sheet: Chow BW - SG vs PF
contrast1	contrast2	estimate	SE	df	t.ratio	p.value
PF	SG	0	0.0147	31.9	0	1
PF	SG	0.00937	0.0147	31.9	0.636	0.5295
PF	SG	0.01687	0.0147	31.9	1.145	0.2609
PF	SG	0.02132	0.0147	31.9	1.447	0.1577
PF	SG	0.02837	0.0147	31.9	1.925	0.0632
PF	SG	0.05557	0.0147	31.9	3.772	0.0007
PF	SG	0.01382	0.015	33.7	0.923	0.3627
PF	SG	0.03834	0.015	33.7	2.56	0.0151
