## Supplemental Table 2 for "The GLP-1R Agonist Semaglutide Reduces Motivated Running and Alters Dopamine Dynamics in the Nucleus Accumbens"

### Sheet: HFD Turns SG vs BL
contrast1	contrast2	estimate	SE	df	t.ratio	p.value
SessionNumCat5	SessionNumCat6	22700.7	2750	70	8.246	<.0001
SessionNumCat5	SessionNumCat7	13101	2750	70	4.759	0.0003
SessionNumCat5	SessionNumCat8	9966.4	2750	70	3.62	0.0122
SessionNumCat5	SessionNumCat9	11459.2	2750	70	4.162	0.0021
SessionNumCat5	SessionNumCat10	10289.7	2750	70	3.738	0.0085
SessionNumCat5	SessionNumCat11	9918.7	2750	70	3.603	0.0129
SessionNumCat5	SessionNumCat12	10256.1	2750	70	3.725	0.0089
SessionNumCat6	SessionNumCat7	-9599.8	2750	70	-3.487	0.0182
SessionNumCat6	SessionNumCat8	-12734.4	2750	70	-4.626	0.0004
SessionNumCat6	SessionNumCat9	-11241.5	2750	70	-4.083	0.0028
SessionNumCat6	SessionNumCat10	-12411	2750	70	-4.508	0.0006
SessionNumCat6	SessionNumCat11	-12782	2750	70	-4.643	0.0004
SessionNumCat6	SessionNumCat12	-12444.6	2750	70	-4.52	0.0006
SessionNumCat7	SessionNumCat8	-3134.6	2750	70	-1.139	0.9458
SessionNumCat7	SessionNumCat9	-1641.8	2750	70	-0.596	0.9988
SessionNumCat7	SessionNumCat10	-2811.2	2750	70	-1.021	0.9697
SessionNumCat7	SessionNumCat11	-3182.2	2750	70	-1.156	0.9415
SessionNumCat7	SessionNumCat12	-2844.9	2750	70	-1.033	0.9676
SessionNumCat8	SessionNumCat9	1492.9	2750	70	0.542	0.9994
SessionNumCat8	SessionNumCat10	323.4	2750	70	0.117	1
SessionNumCat8	SessionNumCat11	-47.6	2750	70	-0.017	1
SessionNumCat8	SessionNumCat12	289.8	2750	70	0.105	1
SessionNumCat9	SessionNumCat10	-1169.5	2750	70	-0.425	0.9999
SessionNumCat9	SessionNumCat11	-1540.5	2750	70	-0.56	0.9992
SessionNumCat9	SessionNumCat12	-1203.1	2750	70	-0.437	0.9998
SessionNumCat10	SessionNumCat11	-371	2750	70	-0.135	1
SessionNumCat10	SessionNumCat12	-33.6	2750	70	-0.012	1
SessionNumCat11	SessionNumCat12	337.4	2750	70	0.123	1

### Sheet: HFD Turns SG vs PF
contrast1	contrast2	estimate	SE	df	t.ratio	p.value
PF	SG	2060	4540	21.1	0.454	0.6544
PF	SG	27615	4540	21.1	6.087	<.0001
PF	SG	15914	4540	21.1	3.508	0.0021
PF	SG	8256	4540	21.1	1.82	0.083
PF	SG	7032	4540	21.1	1.55	0.1361
PF	SG	7600	4540	21.1	1.675	0.1087
PF	SG	7975	4540	21.1	1.758	0.0933
PF	SG	3809	4540	21.1	0.839	0.4106

### Sheet: HFD BW SG vs BL
contrast1	contrast2	estimate	SE	df	t.ratio	p.value
SessionNumCat5	SessionNumCat6	0.084727	0.0113	70	7.53	<.0001
SessionNumCat5	SessionNumCat7	0.089536	0.0113	70	7.957	<.0001
SessionNumCat5	SessionNumCat8	0.093681	0.0113	70	8.326	<.0001
SessionNumCat5	SessionNumCat9	0.083114	0.0113	70	7.387	<.0001
SessionNumCat5	SessionNumCat10	0.076179	0.0113	70	6.77	<.0001
SessionNumCat5	SessionNumCat11	0.084559	0.0113	70	7.515	<.0001
SessionNumCat5	SessionNumCat12	0.076773	0.0113	70	6.823	<.0001
SessionNumCat6	SessionNumCat7	0.004809	0.0113	70	0.427	0.9999
SessionNumCat6	SessionNumCat8	0.008954	0.0113	70	0.796	0.9928
SessionNumCat6	SessionNumCat9	-0.001613	0.0113	70	-0.143	1
SessionNumCat6	SessionNumCat10	-0.008548	0.0113	70	-0.76	0.9946
SessionNumCat6	SessionNumCat11	-0.000168	0.0113	70	-0.015	1
SessionNumCat6	SessionNumCat12	-0.007953	0.0113	70	-0.707	0.9965
SessionNumCat7	SessionNumCat8	0.004145	0.0113	70	0.368	1
SessionNumCat7	SessionNumCat9	-0.006422	0.0113	70	-0.571	0.9991
SessionNumCat7	SessionNumCat10	-0.013357	0.0113	70	-1.187	0.933
SessionNumCat7	SessionNumCat11	-0.004977	0.0113	70	-0.442	0.9998
SessionNumCat7	SessionNumCat12	-0.012763	0.0113	70	-1.134	0.9469
SessionNumCat8	SessionNumCat9	-0.010566	0.0113	70	-0.939	0.981
SessionNumCat8	SessionNumCat10	-0.017501	0.0113	70	-1.555	0.7745
SessionNumCat8	SessionNumCat11	-0.009121	0.0113	70	-0.811	0.992
SessionNumCat8	SessionNumCat12	-0.016907	0.0113	70	-1.503	0.8035
SessionNumCat9	SessionNumCat10	-0.006935	0.0113	70	-0.616	0.9985
SessionNumCat9	SessionNumCat11	0.001445	0.0113	70	0.128	1
SessionNumCat9	SessionNumCat12	-0.006341	0.0113	70	-0.564	0.9992
SessionNumCat10	SessionNumCat11	0.00838	0.0113	70	0.745	0.9952
SessionNumCat10	SessionNumCat12	0.000594	0.0113	70	0.053	1
SessionNumCat11	SessionNumCat12	-0.007786	0.0113	70	-0.692	0.997

### Sheet: HFD BW PF vs SG
contrast1	contrast2	estimate	SE	df	t.ratio	p.value
PF	SG	-0.0064	0.0161	28.3	-0.398	0.6938
PF	SG	0.02897	0.0161	28.3	1.8	0.0826
PF	SG	0.00462	0.0161	28.3	0.287	0.7763
PF	SG	0.00338	0.0161	28.3	0.21	0.8351
PF	SG	-0.00617	0.0161	28.3	-0.383	0.7046
PF	SG	-0.0042	0.0161	28.3	-0.261	0.7959
PF	SG	-0.00627	0.0161	28.3	-0.389	0.7
PF	SG	0.00876	0.0161	28.3	0.544	0.5906
