## Supplemental Table 3 for "The GLP-1R Agonist Semaglutide Reduces Motivated Running and Alters Dopamine Dynamics in the Nucleus Accumbens"

### Sheet: HFD vs Chow - BW
contrast1	contrast2	estimate	SE	df	t.ratio	p.value
Chow	HFD	0.0179	0.0165	32.7	1.088	0.2845
Chow	HFD	0.0186	0.0165	32.7	1.127	0.2677
Chow	HFD	0.0225	0.0165	32.7	1.369	0.1803
Chow	HFD	0.0544	0.0165	32.7	3.303	0.0023
Chow	HFD	0.0597	0.0165	32.7	3.625	0.001
Chow	HFD	0.0707	0.0165	32.7	4.294	0.0001
Chow	HFD	0.0823	0.0165	32.7	5.002	<.0001
Chow	HFD	0.0694	0.0165	32.7	4.216	0.0002

### Sheet: HFD vs Chow - Running
contrast1	contrast2	estimate	SE	df	t.ratio	p.value
Chow	HFD	3004	4560	21.7	0.658	0.5174
Chow	HFD	1593	4560	21.7	0.349	0.7304
Chow	HFD	1181	4560	21.7	0.259	0.7982
Chow	HFD	4027	4560	21.7	0.882	0.3872
Chow	HFD	3021	4560	21.7	0.662	0.5149
Chow	HFD	1847	4560	21.7	0.405	0.6897
Chow	HFD	2162	4560	21.7	0.474	0.6403
Chow	HFD	2653	4560	21.7	0.581	0.5671
