## Supplemental Table 5 for "The GLP-1R Agonist Semaglutide Reduces Motivated Running and Alters Dopamine Dynamics in the Nucleus Accumbens"

### Sheet: Sheet1
Experiment	Total N	SG		Control
		Males	Females	Males	Females
Lean free running SG vs VEH	12	3	3	3	3
Lean free running SG vs PF	16	4	4	4	4
DIO Free Running	14	4	3	3	4
PR Lean	15	7	8
PR DIO	16	8	8
Bout Analysis	32	8	8	8	8
Fiber photometry	6	3	3
